# Machine Learning-Driven Prediction of TLR4 Binding Affinity: A Comprehensive Molecular Feature Analysis for Drug Discovery

**DOI:** 10.1101/2025.09.26.676276

**Authors:** Brandon Yee, Maximilian Rutowski, Wilson Collins

## Abstract

Toll-like receptor 4 (TLR4) represents a promising therapeutic target for inflammatory diseases and cancer, but developing selective modulators remains challenging. We present a machine learning approach for predicting TLR4 binding affinity using comprehensive molecular descriptors. Our ensemble learning pipeline extracted 53 physicochemical features from a curated dataset of 49 unique TLR4 ligands, achieving cross-validation *R*^2^ of 0.74 ± 0.10 with statistical significance confirmed by permutation testing (p < 0.01). The most predictive features were Bertz complexity (importance: 0.173), molecular shape descriptors (0.159), and molar refractivity (0.145), while traditional drug-like properties such as LogP showed lower importance (0.056). This suggests TLR4 binding follows distinct structure-activity patterns compared to conventional drug targets. Compounds with intermediate structural complexity (Bertz complexity: 400-600) demonstrated optimal binding affinity. The model successfully identified key molecular scaffolds including flavonoids and terpenoids, aligning with known natural product TLR4 modulators. This work provides the first comprehensive machine learning analysis of TLR4 binding determinants and offers a computational framework for rational design of TLR4-targeted therapeutics, with identified molecular features providing actionable insights for developing next-generation immunomodulatory drugs.
