## Supplementary material for "Machine Learning-Driven Prediction of TLR4 Binding Affinity: A Comprehensive Molecular Feature Analysis for Drug Discovery": Codebase: corrected_feature_importance.csv

feature	importance
shape_index	0.18376512211050758
bertz_ct	0.16596438381073908
balaban_j	0.1380204489157927
num_aliphatic_carbocycles	0.09242206312187239
ring_count	0.0906221451824695
num_saturated_carbocycles	0.08564092677507486
logp	0.05948596805449328
hall_kier_alpha	0.055248875594013765
ligand_efficiency	0.04829113634538856
flexibility	0.041848393111639334
binding_efficiency	0.038690536978009116
