## Supplementary material for "Machine Learning-Driven Prediction of TLR4 Binding Affinity: A Comprehensive Molecular Feature Analysis for Drug Discovery": Codebase: feature_importance.csv

feature	importance
bertz_ct	0.26261638783349484
balaban_j	0.174779432192066
molecular_weight	0.07487539341864213
ring_count	0.07415546514854308
binding_efficiency	0.07053206526000086
molar_refractivity	0.05057534159204608
chi0v	0.0499167148297304
heavy_atoms	0.047469621934770806
logp	0.03466879362806435
chi1v	0.02521667936379216
kappa1	0.02197942259591254
slogp_vsa2	0.01776221461276483
fraction_csp3	0.014178811939335241
mw_logp_ratio	0.014041763461246456
tpsa	0.01401692521295507
rotatable_bonds	0.00943310450452687
smr_vsa1	0.008932960878085766
aromatic_ratio	0.00803076955531877
peoe_vsa1	0.006142591306281758
peoe_vsa2	0.004671382954112352
hbd	0.0036979482014404185
kappa2	0.0032330392466527447
slogp_vsa1	0.0028612874830166086
hba	0.0027410479942802024
aromatic_rings	0.002684817262984246
lipinski_violations	0.0007860175899355712
smr_vsa2	0.0
mode	0.0
dist_from_rmsd_lb	0.0
best_mode_rmsd_ub	0.0
