## Supplementary material for "Machine Learning-Driven Prediction of TLR4 Binding Affinity: A Comprehensive Molecular Feature Analysis for Drug Discovery": Codebase: improved_feature_importance.csv

feature	importance
bertz_ct	0.2506911298265888
balaban_j	0.10058510473322126
binding_efficiency	0.08648490346246811
num_aliphatic_carbocycles	0.08185266601727822
chi3v	0.054842775608316185
heavy_atoms	0.052607146397131536
molar_refractivity	0.05204586912192341
molecular_weight	0.05052269324998312
kappa1	0.046896080801271264
flexibility	0.044115371910610914
chi0v	0.04028192713763431
logp	0.03802474797928937
ring_count	0.03634799740557504
chi2v	0.034491721304469876
hall_kier_alpha	0.03020986504423862
