## Supplementary material for "Machine Learning-Driven Prediction of TLR4 Binding Affinity: A Comprehensive Molecular Feature Analysis for Drug Discovery": Codebase: optimized_feature_importance.csv

feature	importance
balaban_j	0.14257055305199073
bertz_ct	0.14137784657542632
chi3v	0.12505416207915868
heavy_atoms	0.1150900808436183
ipc	0.09502244479185845
ring_count	0.07054975557828923
logp	0.06140310994810963
hall_kier_alpha	0.043107001558320944
smr_vsa1	0.03493609872116193
peoe_vsa1	0.02797712585215968
slogp_vsa2	0.027237801714306367
fraction_csp3	0.020930469390918877
aromatic_rings	0.017179426244156047
smr_vsa3	0.01552409848774911
slogp_vsa3	0.0142238005502156
hbd	0.014111977232954714
slogp_vsa1	0.013057388971782938
peoe_vsa2	0.011173218770159718
peoe_vsa3	0.009473639637662571
