## Supplementary material for "Machine Learning-Driven Prediction of TLR4 Binding Affinity: A Comprehensive Molecular Feature Analysis for Drug Discovery": Codebase: optimized_test_predictions.csv

y_test_true	y_test_pred
-7.726	-7.906398181998559
-8.9	-7.906398181998559
-7.29	-7.448551407106781
-9.398	-8.831063170634916
-8.031	-8.662211424603175
-7.563	-8.24095748611111
-7.054	-7.1736992976190495
-7.361	-6.62190746320346
-8.256	-7.869108115079366
-7.946	-8.011375067460317
