## Supplementary material for "Machine Learning-Driven Prediction of TLR4 Binding Affinity: A Comprehensive Molecular Feature Analysis for Drug Discovery": Codebase: optimized_train_predictions.csv

y_train_true	y_train_pred
-7.354	-7.2931041726190475
-7.487	-8.156138079365082
-7.239	-7.235463050685423
-6.215	-6.239142099206348
-9.509	-9.445431232142855
-8.721	-9.03511447619047
-7.611	-7.590114910714284
-8.406	-7.906398181998558
-6.324	-6.942973859126987
-8.036	-8.064858982142857
-6.912	-6.957798503968251
-9.444	-8.83242256547619
-7.654	-7.980743095238098
-10.41	-9.664739250000004
-7.621	-8.263796575396825
-7.984	-7.227396415764787
-7.403	-6.621907463203461
-9.568	-9.445431232142855
-7.878	-7.955704940836938
-9.809	-9.445431232142855
-7.186	-7.281438627885999
-5.372	-6.621907463203461
-7.669	-7.570309674603176
-5.532	-6.153075450396826
-7.607	-7.480251707792205
-8.067	-8.011375067460314
-6.248	-6.707016032828281
-6.878	-6.8836109810606025
-6.704	-6.752490219155843
-7.997	-7.454937815476184
-5.778	-6.469015743145741
-5.952	-6.24373105753968
-6.36	-7.05223326785714
-7.569	-7.906398181998558
-7.281	-7.089398194444443
-8.682	-7.906398181998558
-9.928	-9.669979339285717
-9.404	-8.156138079365082
-6.8	-7.906398181998558
