## Supplementary material for "Machine Learning-Driven Prediction of TLR4 Binding Affinity: A Comprehensive Molecular Feature Analysis for Drug Discovery": Codebase: publication_feature_importance.csv

feature	importance
shape_index	0.1340761140153796
molar_refractivity	0.129559617447644
bertz_ct	0.1269412619214502
balaban_j	0.10932010743145239
binding_efficiency	0.10494750548891897
chi4v	0.10421918835924102
ring_count	0.06324233139153365
num_saturated_carbocycles	0.05323723673440795
num_aliphatic_carbocycles	0.05145157744831504
logp	0.051172112676945054
charge_distribution	0.04126231817661765
slogp_vsa4	0.030570628908094588
