## Supplementary material for "Machine Learning-Driven Prediction of TLR4 Binding Affinity: A Comprehensive Molecular Feature Analysis for Drug Discovery": Codebase: publication_test_predictions.csv

y_test_true	y_test_pred
-7.726	-8.027443356047549
-8.9	-7.897888555174112
-7.29	-7.118066745317335
-9.398	-9.980154527202153
-8.031	-10.105069510828628
-7.563	-7.858172515074275
-7.054	-6.838951967911153
-7.361	-6.60677630873309
-8.256	-7.717192908325413
-7.946	-8.147069675230828
