## Supplementary material for "Machine Learning-Driven Prediction of TLR4 Binding Affinity: A Comprehensive Molecular Feature Analysis for Drug Discovery": Codebase: publication_train_predictions.csv

y_train_true	y_train_pred
-7.354	-7.29725481994332
-7.487	-8.14614611186525
-7.239	-7.05248955367884
-6.215	-6.058162616933505
-9.509	-10.1421432180937
-8.721	-9.42627384987216
-7.611	-7.352375941996184
-8.406	-7.876796853503092
-6.324	-6.6408762511232675
-8.036	-8.180457790712083
-6.912	-6.564399203747997
-9.444	-9.321714008102806
-7.654	-7.940640738969081
-10.41	-10.050574822761199
-7.621	-8.001399512344555
-7.984	-7.657048969182184
-7.403	-6.625730128383272
-9.568	-10.142511841706167
-7.878	-7.145642627443524
-9.809	-10.082123512203157
-7.186	-7.132267788166597
-5.372	-6.71029542707637
-7.669	-7.925725728235229
-5.532	-5.989058750174485
-7.607	-7.600433945709519
-8.067	-8.182674504706643
-6.248	-6.526537801532505
-6.878	-6.7486290067540375
-6.704	-6.848992242996236
-7.997	-7.632852738431125
-5.778	-6.032571385052781
-5.952	-6.092644022931636
-6.36	-6.678499369799375
-7.569	-7.994914275074081
-7.281	-7.068030988371905
-8.682	-7.840232799019696
-9.928	-9.792990713200137
-9.404	-8.03598444396966
-6.8	-7.700428572968257
