## Supplementary material for "Machine Learning-Driven Prediction of TLR4 Binding Affinity: A Comprehensive Molecular Feature Analysis for Drug Discovery": Codebase: rigorous_feature_importance.csv

feature	importance
ring_count	0.2839797050834383
heavy_atoms	0.09816663482045479
bertz_ct	0.03195104481745377
molecular_weight	0.021493416234564584
molar_refractivity	0.0
lipinski_violations	0.0
binding_efficiency	0.0
