## Supplementary material for "Machine Learning-Driven Prediction of TLR4 Binding Affinity: A Comprehensive Molecular Feature Analysis for Drug Discovery": Codebase: tlr4_feature_importance.csv

feature	importance
bertz_ct	0.17316941502165903
shape_index	0.15897799130621262
molar_refractivity	0.14530474253047249
balaban_j	0.11186841118059336
num_saturated_carbocycles	0.09448916128599998
ring_count	0.08112925386650782
num_aliphatic_carbocycles	0.07535972354217023
logp	0.056039340810793814
binding_efficiency	0.05211883329246768
ligand_efficiency	0.051543127163122836
